# HNRNPA2B1 controls an unfolded protein response-related prognostic gene signature in prostate cancer

**DOI:** 10.1101/2022.06.21.495112

**Authors:** John G Foster, Esteban Gea, Mosammat A Labiba, Chinedu A Anene, Jacqui Stockley, Celine Philippe, Matteo Cereda, Kevin Rouault-Pierre, Hing Leung, Conrad Bessant, Prabhakar Rajan

**Author notes:** Arquer Diagnostics Ltd, North East Business Innovation Centre, Wearfield, Sunderland, SR5 2TA, UK. Alloy Therapeutics, Inc, 44 Hartwell Ave, Lexington, Massachusetts 02421, USA. **Correspondence to:** Dr. Prabhakar Rajan, Centre for Cancer Cell and Molecular Biology, Barts Cancer Institute, Cancer Research UK Barts Centre, Queen Mary University of London, Charterhouse Square, London, EC1M 6BQ, UK.

## Abstract

HNRNPA2B1 is associated with prostate cancer (PC) disease aggressiveness and underlies pro-tumourigenic cellular stress responses. By analysing >500 PC transcriptomes, we reveal that *HNRNPA2B1* over-expression is associated with poor patient prognosis and stress response pathways. These include the *“protein processing in the endoplasmic reticulum”* (ER) pathway, which incorporates the unfolded protein response (UPR). By RNA-sequencing of HNRNPA2B1-depleted cells PC cells, we identified HNRNPA2B1-mediated down-regulation of UPR genes including the master ER-stress sensor *IRE1*, which induces ER proteostasis. Consistent with *IRE1* down-regulation in HNRNPA2B1-depleted cells, we observed reduced splicing of the IRE1-target and key UPR effector XBP1s. Furthermore, HNRNPA2B1 depletion up-regulates expression of the IRE1-dependent decay (RIDD) target gene *BLOC1S1*, which is degraded by activated IRE1. We identify a HNRNPA2B1-IRE1-XBP1-controlled four gene prognostic biomarker signature (HIX) which classifies a subgroup of primary PC patients at high risk of disease relapse. Pharmacological targeting of IRE1 attenuated HNRNAPA2-driven PC cell growth. Taken together, our data reveal a putative novel mechanism of UPR activation in PC by HNRNPA2B1, which may promote an IRE1-dependent yet potentially-targetable recurrent disease phenotype.
