## Supplementary Table 4 for "HNRNPA2B1 controls an unfolded protein response-related prognostic gene signature in prostate cancer"

### Sheet: siA2B1_PC3M
Cell Line	Repeat	Condition	A2B1	Actin	Normalised A2B1	Fold Change To Control	Used in Figure Panel
PC3M	1	Nsi	20700000	15200000	1.36184	1	FALSE
PC3M	1	si1	1380000	6230000	0.221509	0.162654	FALSE
PC3M	1	si2	17600000	37600000	0.468085	0.343715	FALSE
PC3M	2	Nsi	29200000	17300000	1.68786	1	TRUE
PC3M	2	si1	2020000	8240000	0.245146	0.14524	TRUE
PC3M	2	si2	1660000	8490000	0.195524	0.115841	TRUE
PC3M	3	Nsi	67400000	42600000	1.58216	1	FALSE
PC3M	3	si1	16500000	29300000	0.56314	0.355931	FALSE
PC3M	3	si2	15500000	29800000	0.520134	0.32875	FALSE
			Mean	STDEV
		si1	0.221275	0.0954812
		si2	0.262769	0.104073
