## Supplementary Table 6 for "HNRNPA2B1 controls an unfolded protein response-related prognostic gene signature in prostate cancer"

### Sheet: TG_BLOC1S1
Sample	Beta Actin	B2M	Geometric Mean
Control 1	16.7177	19.8124	18.1994
Control 2	15.894	18.7969	17.2846
Control 3	17.1741	19.8621	18.4693
Control 4	15.5951	16.1091	15.85
Control 5	15.8655	15.2797	15.5699
TG 1	18.8946	22.5713	20.6513
TG 2	15.9825	18.1909	17.051
TG 3	17.8495	23.3354	20.409
TG 4	15.9682	16.8974	16.4262
TG 5	15.1303	16.0501	15.5834
	Ct Geo Mean	Ct BLOC1S1	ΔCt	ΔCt (2-ΔCt)	Mean ΔCt	ΔCt STDEV	Mean ΔΔCt	ΔΔCt STDEV	ΔΔCt SEM
Control	18.1994	22.4124	4.21303	0.0539204	0.0640011	0.00921477	1	0.143978	0.083126
	17.2846	20.9892	3.70463	0.0766998
	18.4693	22.5168	4.0475	0.0604759
	15.85	19.938	4.08802	0.0588009
	15.5699	19.4041	3.83427	0.0701084
TG	20.768	25.076	4.30807	0.0504826	0.0492193	0.00460767	0.769038	0.0719937	0.0415656
	17.051	21.6031	4.55206	0.0426277
	20.409	24.5864	4.17744	0.0552671
	16.4262	20.8183	4.39211	0.0476259
	15.5834	19.9026	4.31925	0.050093

### Sheet: siA2B1_BLOC1S1
Sample	Beta Actin	B2M	Geometric Mean
Nsi 1	15.9898	15.7547	15.8719
Nsi 2	16.2109	15.8044	16.0064
Nsi 3	16.1681	16.3276	16.2477
si1 1	17.2395	16.648	16.9411
si1 2	17.0304	16.6826	16.8556
si1 3	17.3697	17.0194	17.1937
si2 1	16.6033	16.0981	16.3488
si2 2	16.7001	16.0162	16.3546
si2 3	17.1603	16.7652	16.9616
	Ct Geo Mean	Ct BLOC1S1	ΔCt	ΔCt (2-ΔCt)	Mean ΔCt	ΔCt STDEV	Mean ΔΔCt	ΔΔCt STDEV	ΔΔCt SEM
NSI	15.8719	20.1928	4.32094	0.0500344	0.0492478	0.00174725	1	0.0354788	0.0204837
	16.0064	20.4101	4.40368	0.0472455
	16.2477	20.5563	4.30862	0.0504635
si1	16.9411	20.5144	3.57327	0.0840116	0.0807009	0.00347084	1.63867	0.070477	0.0406899
	16.8556	20.4815	3.6259	0.0810017
	17.1937	20.891	3.69732	0.0770895
si2	16.3488	20.3038	3.95507	0.064477	0.0705703	0.00693279	1.43296	0.140774	0.0812757
	16.3546	20.0329	3.67829	0.0781133
	16.9616	20.8163	3.85474	0.0691207
