## Supplementary Table 7 for "HNRNPA2B1 controls an unfolded protein response-related prognostic gene signature in prostate cancer"

### Sheet: TG_XBP1s
			Excluded			Included
Cell Line	Repeat	Condition	Found	Size (bp)	Conc ng/ul	Found	Size (bp)	Conc ng/ul	Ratio	XBP1s %	ΔXBP1s %
PC3M	1	Control	Yes	127	0.02	Yes	155	0.19	0.904762	9.52381
PC3M	1	TG	Yes	127	0.11	Yes	155	0.03	0.214286	78.5714	69.0476
PC3M	2	Control	Yes	127	0.03	Yes	154	0.19	0.863636	13.6364
PC3M	2	TG	Yes	127	0.09	Yes	154	0.03	0.25	75	61.3636
PC3M	3	Control	Yes	127	0.03	Yes	154	0.13	0.8125	18.75
PC3M	3	TG	Yes	127	0.11	Yes	154	0.03	0.214286	78.5714	59.8214
	1	2	3	Mean ΔXBP1s %	STDEV
TG	69.0476	61.3636	62.7586	63.4109	4.03519

### Sheet: siA2B1_XBP1s
			Excluded			Included
Cell Line	Repeat	Condition	Found	Size (bp)	Conc ng/ul	Found	Size (bp)	Conc ng/ul	Ratio	XBP1s %	ΔXBP1s %
PC3M	1	Nsi	Yes	127	0.17	Yes	154	0.37	0.685185	31.4815
PC3M	1	si1	Yes	127	0.04	Yes	154	0.49	0.924528	7.54717	-23.9343
PC3M	1	si2	Yes	127	0.09	Yes	154	0.38	0.808511	19.1489	-12.3325
PC3M	2	Nsi	Yes	127	0.17	Yes	154	0.23	0.575	42.5
PC3M	2	si1	Yes	127	0.04	Yes	153	0.44	0.916667	8.33333	-34.1667
PC3M	2	si2	Yes	127	0.09	Yes	154	0.36	0.8	20	-22.5
PC3M	3	Nsi	Yes	128	0.16	Yes	155	0.21	0.567568	43.2432
PC3M	3	si1	Yes	126	0.04	Yes	153	0.34	0.894737	10.5263	-32.7169
PC3M	3	si2	Yes	127	0.06	Yes	154	0.23	0.793103	20.6897	-22.5536
	1	2	3	Mean ΔXBP1s %	STDEV
si1	-23.9343	-34.1667	-32.7169	-30.2726	4.52078
si2	-12.3325	-22.5	-22.5536	-19.1287	4.80566
