## Supplementary Table 9 for "HNRNPA2B1 controls an unfolded protein response-related prognostic gene signature in prostate cancer"

### Sheet: PC3M-MTT
			Condition 2
Cell Line	Repeat	Condition 1	VO	HNRNPA2B1
PC3M	1	0 µM STF-083010	100	117.852
PC3M	1	50 µM STF-083010	53.9749	49.0237
PC3M	1	100 µM STF-083010	18.5495	18.7587
PC3M	2	0 µM STF-083010	100	119.254
PC3M	2	50 µM STF-083010	51.4843	47.5827
PC3M	2	100 µM STF-083010	18.7447	19.3384
PC3M	3	0 µM STF-083010	100	136.337
PC3M	3	50 µM STF-083010	50.9308	49.4415
PC3M	3	100 µM STF-083010	21.9657	21.0722
			Viability (%)

### Sheet: Repeat1
[STF083010] (uM)	0	0	50	50	100	100
cDNA	VO	A2	VO	A2	VO	A2
560nm		0.736	0.383	0.34	0.145	0.147
	0.672	0.784	0.339	0.346	0.242	0.145
	0.624	0.79	0.352	0.308	0.263	0.206
[STF083010] (uM)	0	0	50	50	100	100
cDNA	VO	A2	VO	A2	VO	A2
630nm		0.172	0.103	0.094	0.056	0.056
	0.181	0.209	0.096	0.108	0.154	0.06
	0.159	0.239	0.101	0.089	0.174	0.113
[STF083010] (uM)	0	0	50	50	100	100
cDNA	VO	A2	VO	A2	VO	A2
Correction		0.564	0.28	0.246	0.089	0.091
	0.491	0.575	0.243	0.238	0.088	0.085
	0.465	0.551	0.251	0.219	0.089	0.093
[STF083010] (uM)	0	0	50	50	100	100
cDNA	VO	A2	VO	A2	VO	A2
Normalisation		117.992	58.5774	51.4644	18.6192	19.0377
	102.72	120.293	50.8368	49.7908	18.41	17.7824
	97.2803	115.272	52.5105	45.8159	18.6192	19.4561
Mean	100	117.852	53.9749	49.0237	18.5495	18.7587

### Sheet: Repeat2
[STF083010] (uM)	0	0	50	50	100	100
cDNA	VO	A2	VO	A2	VO	A2
560nm	0.578	0.792	0.281	0.263	0.378	0.134
	0.493	0.617	0.819	0.313	0.122	0.129
	0.533	0.576	0.294	0.469	0.132	0.13
[STF083010] (uM)	0	0	50	50	100	100
cDNA	VO	A2	VO	A2	VO	A2
630nm	0.146	0.279	0.084	0.086	0.301	0.055
	0.134	0.156	0.611	0.116	0.053	0.054
	0.145	0.144	0.092	0.282	0.057	0.056
[STF083010] (uM)	0	0	50	50	100	100
cDNA	VO	A2	VO	A2	VO	A2
Correction	0.432	0.513	0.197	0.177	0.077	0.079
	0.359	0.461	0.208	0.197	0.069	0.075
	0.388	0.432	0.202	0.187	0.075	0.074
[STF083010] (uM)	0	0	50	50	100	100
cDNA	VO	A2	VO	A2	VO	A2
Normalisation	109.924	130.534	50.1272	45.0382	19.5929	20.1018
	91.3486	117.303	52.9262	50.1272	17.5573	19.084
	98.7277	109.924	51.3995	47.5827	19.084	18.8295
Mean	100	119.254	51.4843	47.5827	18.7447	19.3384

### Sheet: Repeat3
[STF083010] (uM)	0	0	50	50	100	100
cDNA	VO	A2	VO	A2	VO	A2
560nm	0.555	0.819	0.316	0.308	0.158	0.148
	0.681	0.799	0.342	0.326	0.167	0.161
	0.54	0.765	0.3	0.303	0.151	0.15
[STF083010] (uM)	0	0	50	50	100	100
cDNA	VO	A2	VO	A2	VO	A2
630nm	0.137	0.188	0.09	0.09	0.06	0.058
	0.162	0.185	0.096	0.094	0.062	0.06
	0.134	0.179	0.088	0.089	0.059	0.058
[STF083010] (uM)	0	0	50	50	100	100
cDNA	VO	A2	VO	A2	VO	A2
Correction	0.418	0.631	0.226	0.218	0.098	0.09
	0.519	0.614	0.246	0.232	0.105	0.101
	0.406	0.586	0.212	0.214	0.092	0.092
[STF083010] (uM)	0	0	50	50	100	100
cDNA	VO	A2	VO	A2	VO	A2
Normalisation	90.3784	136.432	48.8649	47.1351	21.1892	19.4595
	112.216	132.757	53.1892	50.1622	22.7027	21.8378
	87.7838	126.703	45.8378	46.2703	19.8919	19.8919
Mean	96.7928	131.964	49.2973	47.8559	21.2613	20.3964
