## Supplementary Table 1 for "HNRNPA2B1 controls an unfolded protein response-related prognostic gene signature in prostate cancer"

### Sheet: TCGA_A2_Normal_vs_Tumour
Hybridization REF	HNRNPA2B1, RSEM	Sample Type
TCGA-CH-5761-11A-01R-1580-07	9981.91	Normal
TCGA-CH-5767-11B-01R-1789-07	12055.8	Normal
TCGA-CH-5768-11A-01R-1580-07	9850.78	Normal
TCGA-CH-5769-11A-01R-1580-07	12584.4	Normal
TCGA-EJ-7115-11A-01R-2118-07	7663.29	Normal
TCGA-EJ-7123-11A-01R-1965-07	7747.91	Normal
TCGA-EJ-7125-11A-01R-1965-07	6621.41	Normal
TCGA-EJ-7314-11A-01R-2118-07	10044.6	Normal
TCGA-EJ-7315-11A-01R-2118-07	8842.76	Normal
TCGA-EJ-7317-11A-01R-2118-07	9827.4	Normal
TCGA-EJ-7321-11A-01R-2263-07	9498.15	Normal
TCGA-EJ-7327-11A-01R-2118-07	10242	Normal
TCGA-EJ-7328-11A-01R-2118-07	9222.34	Normal
TCGA-EJ-7330-11A-01R-2118-07	7937.57	Normal
TCGA-EJ-7331-11A-01R-2118-07	8635.02	Normal
TCGA-EJ-7781-11A-01R-2118-07	9668.76	Normal
TCGA-EJ-7782-11A-01R-2118-07	8374.8	Normal
TCGA-EJ-7783-11A-01R-2118-07	9324.79	Normal
TCGA-EJ-7784-11A-01R-2118-07	10806	Normal
TCGA-EJ-7785-11A-01R-2118-07	8174.63	Normal
TCGA-EJ-7786-11A-01R-2118-07	10059.6	Normal
TCGA-EJ-7789-11A-01R-2118-07	8856.04	Normal
TCGA-EJ-7792-11A-01R-2118-07	9097.9	Normal
TCGA-EJ-7793-11A-01R-2263-07	10894.5	Normal
TCGA-EJ-7794-11A-01R-2118-07	10174.1	Normal
TCGA-EJ-7797-11A-01R-2263-07	8981.98	Normal
TCGA-EJ-A8FO-11A-11R-A36G-07	11701.4	Normal
TCGA-G9-6333-11A-01R-1965-07	10305	Normal
TCGA-G9-6342-11A-02R-1965-07	9202.67	Normal
TCGA-G9-6348-11A-01R-1789-07	9647.33	Normal
TCGA-G9-6351-11A-01R-1965-07	9697.18	Normal
TCGA-G9-6356-11A-01R-1789-07	12950.2	Normal
TCGA-G9-6362-11A-01R-1789-07	28129.9	Normal
TCGA-G9-6363-11A-01R-1789-07	12412.3	Normal
TCGA-G9-6365-11A-01R-1789-07	12833.5	Normal
TCGA-G9-6384-11A-01R-1858-07	9397.97	Normal
TCGA-G9-6496-11A-01R-1789-07	11371.1	Normal
TCGA-G9-6499-11A-02R-1965-07	11203.3	Normal
TCGA-HC-7211-11A-01R-2118-07	13069	Normal
TCGA-HC-7737-11A-02R-2118-07	11066.4	Normal
TCGA-HC-7738-11A-01R-2118-07	10363	Normal
TCGA-HC-7740-11A-01R-2118-07	12094.9	Normal
TCGA-HC-7742-11A-01R-2118-07	9840.39	Normal
TCGA-HC-7745-11A-01R-2118-07	8405.76	Normal
TCGA-HC-7747-11A-01R-2118-07	9173.7	Normal
TCGA-HC-7752-11A-01R-2118-07	10293.3	Normal
TCGA-HC-7819-11A-01R-2118-07	9350.08	Normal
TCGA-HC-8258-11A-01R-2263-07	10416.4	Normal
TCGA-HC-8259-11A-01R-2263-07	11307.8	Normal
TCGA-HC-8260-11A-01R-2263-07	10923.2	Normal
TCGA-HC-8262-11A-01R-2263-07	13702.3	Normal
TCGA-J4-A83J-11A-11R-A36G-07	11333.1	Normal
TCGA-2A-A8VL-01A-21R-A37L-07	15729.1	Tumour
TCGA-2A-A8VO-01A-11R-A37L-07	14332.6	Tumour
TCGA-2A-A8VT-01A-11R-A37L-07	14640.8	Tumour
TCGA-2A-A8VV-01A-11R-A37L-07	17650.1	Tumour
TCGA-2A-A8VX-01A-11R-A37L-07	20382.4	Tumour
TCGA-2A-A8W1-01A-11R-A37L-07	18833.2	Tumour
TCGA-2A-A8W3-01A-11R-A37L-07	14248.6	Tumour
TCGA-2A-AAYF-01A-11R-A41O-07	14101.9	Tumour
TCGA-2A-AAYO-01A-11R-A41O-07	16106.4	Tumour
TCGA-2A-AAYU-01A-11R-A41O-07	16115.5	Tumour
TCGA-4L-AA1F-01A-11R-A41O-07	14321.4	Tumour
TCGA-CH-5737-01A-11R-1580-07	10028.7	Tumour
TCGA-CH-5738-01A-11R-1580-07	11602.9	Tumour
TCGA-CH-5739-01A-11R-1580-07	9588.24	Tumour
TCGA-CH-5740-01A-11R-1580-07	11807.8	Tumour
TCGA-CH-5741-01A-11R-1580-07	14575.9	Tumour
TCGA-CH-5743-01A-21R-1580-07	12883.7	Tumour
TCGA-CH-5744-01A-11R-1580-07	11788.7	Tumour
TCGA-CH-5745-01A-11R-1580-07	9533.65	Tumour
TCGA-CH-5746-01A-11R-1580-07	13690.6	Tumour
TCGA-CH-5748-01A-11R-1580-07	12453.3	Tumour
TCGA-CH-5750-01A-11R-1580-07	12699.8	Tumour
TCGA-CH-5751-01A-11R-1580-07	16563.3	Tumour
TCGA-CH-5752-01A-11R-1580-07	13626.4	Tumour
TCGA-CH-5753-01A-11R-1580-07	15451.3	Tumour
TCGA-CH-5754-01A-11R-1580-07	15831	Tumour
TCGA-CH-5761-01A-11R-1580-07	11528.9	Tumour
TCGA-CH-5762-01A-11R-1580-07	12842.1	Tumour
TCGA-CH-5763-01A-11R-1580-07	11380.4	Tumour
TCGA-CH-5764-01A-21R-1580-07	11093.9	Tumour
TCGA-CH-5765-01A-11R-1580-07	11184	Tumour
TCGA-CH-5766-01A-11R-1580-07	12530.2	Tumour
TCGA-CH-5767-01A-11R-1789-07	8919.04	Tumour
TCGA-CH-5768-01A-11R-1580-07	12641.9	Tumour
TCGA-CH-5769-01A-11R-1580-07	14936.6	Tumour
TCGA-CH-5771-01A-21R-1580-07	9888.37	Tumour
TCGA-CH-5772-01A-11R-1580-07	16402.4	Tumour
TCGA-CH-5788-01A-11R-1580-07	17767.7	Tumour
TCGA-CH-5789-01A-11R-1580-07	11941.1	Tumour
TCGA-CH-5790-01A-11R-1580-07	13946.5	Tumour
TCGA-CH-5791-01A-11R-1580-07	13719.9	Tumour
TCGA-CH-5792-01A-11R-1580-07	11390.9	Tumour
TCGA-CH-5794-01A-11R-1580-07	12385.7	Tumour
TCGA-EJ-5494-01A-01R-1580-07	14267.7	Tumour
TCGA-EJ-5495-01A-01R-1580-07	12578.7	Tumour
TCGA-EJ-5496-01A-01R-1580-07	12410.4	Tumour
TCGA-EJ-5497-01A-02R-1580-07	11740.2	Tumour
TCGA-EJ-5498-01A-01R-1580-07	9722.4	Tumour
TCGA-EJ-5499-01A-01R-1580-07	12547.2	Tumour
TCGA-EJ-5501-01A-01R-1580-07	9528.94	Tumour
TCGA-EJ-5502-01A-01R-1580-07	11004.4	Tumour
TCGA-EJ-5503-01A-01R-1580-07	10516.4	Tumour
TCGA-EJ-5504-01A-01R-1580-07	11310.2	Tumour
TCGA-EJ-5505-01A-01R-1580-07	13793.6	Tumour
TCGA-EJ-5506-01A-01R-1580-07	11566.7	Tumour
TCGA-EJ-5507-01A-01R-1580-07	14170.5	Tumour
TCGA-EJ-5508-01A-02R-1580-07	13247.3	Tumour
TCGA-EJ-5509-01A-01R-1580-07	12017.5	Tumour
TCGA-EJ-5510-01A-01R-1580-07	10436.8	Tumour
TCGA-EJ-5511-01A-01R-1580-07	9623.72	Tumour
TCGA-EJ-5512-01A-01R-1580-07	12194.9	Tumour
TCGA-EJ-5514-01A-01R-1580-07	13275.5	Tumour
TCGA-EJ-5515-01A-01R-1580-07	12558.6	Tumour
TCGA-EJ-5516-01A-01R-1580-07	10543.2	Tumour
TCGA-EJ-5517-01A-01R-1580-07	12786.5	Tumour
TCGA-EJ-5518-01A-01R-1580-07	11138	Tumour
TCGA-EJ-5519-01A-01R-1580-07	11851.2	Tumour
TCGA-EJ-5521-01A-01R-1580-07	10917.3	Tumour
TCGA-EJ-5522-01A-01R-1580-07	14341.9	Tumour
TCGA-EJ-5524-01A-01R-1580-07	13336.2	Tumour
TCGA-EJ-5525-01A-01R-1580-07	14624	Tumour
TCGA-EJ-5526-01A-01R-1580-07	14295.4	Tumour
TCGA-EJ-5527-01A-01R-1580-07	11111.9	Tumour
TCGA-EJ-5530-01A-01R-1580-07	11963.3	Tumour
TCGA-EJ-5531-01A-01R-1580-07	11839.5	Tumour
TCGA-EJ-5532-01A-01R-1580-07	11072.6	Tumour
TCGA-EJ-5542-01A-01R-1580-07	12804.5	Tumour
TCGA-EJ-7115-01A-11R-2118-07	9602.74	Tumour
TCGA-EJ-7123-01A-11R-1965-07	9527.78	Tumour
TCGA-EJ-7125-01A-11R-1965-07	10403.8	Tumour
TCGA-EJ-7218-01B-11R-A32O-07	10510.5	Tumour
TCGA-EJ-7312-01B-21R-A32O-07	16378.7	Tumour
TCGA-EJ-7314-01A-31R-2118-07	11056.4	Tumour
TCGA-EJ-7315-01A-31R-2118-07	9604.62	Tumour
TCGA-EJ-7317-01A-31R-2118-07	9522.26	Tumour
TCGA-EJ-7318-01B-11R-A32O-07	14335	Tumour
TCGA-EJ-7321-01A-31R-2263-07	10984.7	Tumour
TCGA-EJ-7325-01B-11R-A32O-07	8861.7	Tumour
TCGA-EJ-7327-01A-11R-2118-07	10644.5	Tumour
TCGA-EJ-7328-01A-31R-2118-07	14775.4	Tumour
TCGA-EJ-7330-01A-11R-2118-07	12432.8	Tumour
TCGA-EJ-7331-01A-11R-2118-07	10737.5	Tumour
TCGA-EJ-7781-01A-11R-2118-07	11195.2	Tumour
TCGA-EJ-7782-01A-11R-2118-07	11495.8	Tumour
TCGA-EJ-7783-01A-11R-2118-07	10308.4	Tumour
TCGA-EJ-7784-01A-11R-2118-07	13146.3	Tumour
TCGA-EJ-7785-01A-11R-2118-07	9741.33	Tumour
TCGA-EJ-7786-01A-11R-2118-07	11410.9	Tumour
TCGA-EJ-7788-01A-11R-2118-07	13436.4	Tumour
TCGA-EJ-7789-01A-11R-2118-07	17312	Tumour
TCGA-EJ-7791-01A-11R-2118-07	9237.15	Tumour
TCGA-EJ-7792-01A-11R-2118-07	10314	Tumour
TCGA-EJ-7793-01A-31R-2263-07	9198.34	Tumour
TCGA-EJ-7794-01A-11R-2118-07	9888.07	Tumour
TCGA-EJ-7797-01A-11R-2263-07	13899.9	Tumour
TCGA-EJ-8468-01A-21R-2403-07	15375.3	Tumour
TCGA-EJ-8469-01A-11R-2403-07	15999.8	Tumour
TCGA-EJ-8470-01A-11R-2403-07	17540.9	Tumour
TCGA-EJ-8472-01A-11R-2403-07	21459.6	Tumour
TCGA-EJ-8474-01A-11R-2403-07	14180.2	Tumour
TCGA-EJ-A46B-01A-31R-A250-07	9914.21	Tumour
TCGA-EJ-A46D-01A-21R-A32Y-07	10477.3	Tumour
TCGA-EJ-A46E-01A-31R-A250-07	10395	Tumour
TCGA-EJ-A46F-01A-31R-A250-07	14774.1	Tumour
TCGA-EJ-A46G-01A-31R-A26U-07	12122.3	Tumour
TCGA-EJ-A46H-01A-31R-A26U-07	10123.3	Tumour
TCGA-EJ-A46I-01A-12R-A26U-07	10055.2	Tumour
TCGA-EJ-A65B-01A-12R-A30B-07	9587.28	Tumour
TCGA-EJ-A65D-01A-11R-A30B-07	13615.1	Tumour
TCGA-EJ-A65E-01A-11R-A29R-07	14881.2	Tumour
TCGA-EJ-A65F-01A-21R-A311-07	12090.9	Tumour
TCGA-EJ-A65G-01A-21R-A29R-07	11141.9	Tumour
TCGA-EJ-A65J-01A-11R-A311-07	13598.5	Tumour
TCGA-EJ-A65M-01A-11R-A29R-07	13682.7	Tumour
TCGA-EJ-A6RA-01A-11R-A33R-07	12412.6	Tumour
TCGA-EJ-A6RC-01A-11R-A32O-07	11007.7	Tumour
TCGA-EJ-A7NF-01A-11R-A33R-07	13531.3	Tumour
TCGA-EJ-A7NG-01A-31R-A33R-07	12231.3	Tumour
TCGA-EJ-A7NH-01A-12R-A33R-07	12047.2	Tumour
TCGA-EJ-A7NJ-01A-22R-A352-07	12219.2	Tumour
TCGA-EJ-A7NK-01A-12R-A352-07	11412.6	Tumour
TCGA-EJ-A7NM-01A-21R-A33R-07	15253.5	Tumour
TCGA-EJ-A7NN-01A-11R-A33R-07	12065.4	Tumour
TCGA-EJ-A8FN-01A-11R-A352-07	16498.5	Tumour
TCGA-EJ-A8FO-01A-21R-A36G-07	13757.9	Tumour
TCGA-EJ-A8FP-01A-21R-A36G-07	11872.9	Tumour
TCGA-EJ-A8FS-01A-11R-A352-07	16748.7	Tumour
TCGA-EJ-A8FU-01A-11R-A36G-07	12631.8	Tumour
TCGA-EJ-AB20-01A-12R-A41O-07	12767	Tumour
TCGA-EJ-AB27-01A-11R-A41O-07	13893.7	Tumour
TCGA-FC-7708-01A-11R-2118-07	11432.1	Tumour
TCGA-FC-7961-01A-11R-A29R-07	12611	Tumour
TCGA-FC-A4JI-01A-11R-A250-07	23896.5	Tumour
TCGA-FC-A5OB-01A-11R-A29R-07	14531.5	Tumour
TCGA-FC-A66V-01A-21R-A30B-07	9838.61	Tumour
TCGA-FC-A6HD-01A-11R-A31N-07	10164	Tumour
TCGA-FC-A8O0-01A-41R-A37L-07	12095.6	Tumour
TCGA-G9-6329-01A-13R-1965-07	12325.7	Tumour
TCGA-G9-6332-01A-11R-1789-07	12456.5	Tumour
TCGA-G9-6333-01A-12R-1965-07	12539.2	Tumour
TCGA-G9-6336-01A-11R-1789-07	12967.2	Tumour
TCGA-G9-6338-01A-12R-1965-07	10416.8	Tumour
TCGA-G9-6339-01A-12R-A311-07	13908.8	Tumour
TCGA-G9-6342-01A-11R-1965-07	11063.4	Tumour
TCGA-G9-6343-01A-21R-1965-07	10829.8	Tumour
TCGA-G9-6347-01A-11R-A31N-07	5893.67	Tumour
TCGA-G9-6348-01A-11R-1789-07	10754.4	Tumour
TCGA-G9-6351-01A-21R-1965-07	11101.7	Tumour
TCGA-G9-6353-01A-11R-1965-07	9204.14	Tumour
TCGA-G9-6354-01A-11R-A311-07	12212.7	Tumour
TCGA-G9-6356-01A-11R-1789-07	11701.6	Tumour
TCGA-G9-6361-01A-21R-1965-07	12222.5	Tumour
TCGA-G9-6362-01A-11R-1789-07	32632.5	Tumour
TCGA-G9-6363-01A-21R-1789-07	13111	Tumour
TCGA-G9-6364-01A-21R-1789-07	7987.59	Tumour
TCGA-G9-6365-01A-11R-1789-07	12301.7	Tumour
TCGA-G9-6366-01A-11R-2118-07	11850.5	Tumour
TCGA-G9-6367-01A-11R-1789-07	10135.5	Tumour
TCGA-G9-6369-01A-21R-1965-07	16946	Tumour
TCGA-G9-6370-01A-11R-1789-07	9307.64	Tumour
TCGA-G9-6371-01A-11R-1789-07	12335	Tumour
TCGA-G9-6373-01A-11R-1789-07	13554.7	Tumour
TCGA-G9-6377-01A-11R-1965-07	11310.7	Tumour
TCGA-G9-6378-01A-11R-1789-07	12457	Tumour
TCGA-G9-6379-01A-11R-A31N-07	6611.89	Tumour
TCGA-G9-6384-01A-11R-1789-07	11238.2	Tumour
TCGA-G9-6385-01A-11R-1789-07	9927.81	Tumour
TCGA-G9-6494-01A-11R-1789-07	11667.2	Tumour
TCGA-G9-6496-01A-11R-1789-07	19811.8	Tumour
TCGA-G9-6498-01A-12R-A311-07	12219.6	Tumour
TCGA-G9-6499-01A-12R-1965-07	12763.2	Tumour
TCGA-G9-7509-01A-11R-A41O-07	14107.2	Tumour
TCGA-G9-7510-01A-11R-2263-07	8904.15	Tumour
TCGA-G9-7519-01A-11R-2263-07	11000.7	Tumour
TCGA-G9-7521-01A-11R-2263-07	14071.5	Tumour
TCGA-G9-7522-01A-11R-2263-07	12178.8	Tumour
TCGA-G9-7523-01A-11R-2263-07	10328.6	Tumour
TCGA-G9-7525-01A-31R-2263-07	11006.6	Tumour
TCGA-G9-A9S0-01A-11R-A41O-07	15596.1	Tumour
TCGA-G9-A9S4-01A-11R-A41O-07	22380.9	Tumour
TCGA-G9-A9S7-01A-11R-A41O-07	18770	Tumour
TCGA-H9-7775-01A-11R-2118-07	12638.8	Tumour
TCGA-H9-A6BX-01A-31R-A311-07	10274.1	Tumour
TCGA-H9-A6BY-01A-11R-A30B-07	12570.6	Tumour
TCGA-HC-7075-01A-11R-1965-07	14688.4	Tumour
TCGA-HC-7077-01A-11R-1965-07	10386.9	Tumour
TCGA-HC-7078-01A-11R-2118-07	10319.5	Tumour
TCGA-HC-7079-01A-11R-1965-07	10849.5	Tumour
TCGA-HC-7080-01A-11R-1965-07	15479.7	Tumour
TCGA-HC-7081-01A-11R-1965-07	9672.11	Tumour
TCGA-HC-7209-01A-11R-2118-07	10912.9	Tumour
TCGA-HC-7210-01A-11R-2118-07	10063	Tumour
TCGA-HC-7211-01A-11R-2118-07	11643.8	Tumour
TCGA-HC-7212-01A-11R-2118-07	11891	Tumour
TCGA-HC-7213-01A-11R-2118-07	17007.5	Tumour
TCGA-HC-7230-01A-11R-2118-07	14225.5	Tumour
TCGA-HC-7231-01A-11R-2118-07	12270.5	Tumour
TCGA-HC-7232-01A-11R-2118-07	10774.1	Tumour
TCGA-HC-7233-01A-11R-2118-07	9828.85	Tumour
TCGA-HC-7736-01A-11R-2118-07	10532.4	Tumour
TCGA-HC-7737-01A-11R-2118-07	9555.34	Tumour
TCGA-HC-7738-01A-11R-2118-07	12443	Tumour
TCGA-HC-7740-01A-11R-2118-07	7816.3	Tumour
TCGA-HC-7742-01A-11R-2118-07	11426.6	Tumour
TCGA-HC-7744-01A-11R-2118-07	13971.3	Tumour
TCGA-HC-7745-01A-11R-2118-07	12103.7	Tumour
TCGA-HC-7747-01A-11R-2118-07	10055	Tumour
TCGA-HC-7748-01A-11R-2118-07	10655.8	Tumour
TCGA-HC-7749-01A-11R-2118-07	12531.3	Tumour
TCGA-HC-7750-01A-11R-2118-07	9850.94	Tumour
TCGA-HC-7752-01A-11R-2118-07	7553.74	Tumour
TCGA-HC-7817-01B-11R-A29R-07	11000.5	Tumour
TCGA-HC-7818-01A-11R-2118-07	11225.7	Tumour
TCGA-HC-7819-01A-11R-2118-07	13572.8	Tumour
TCGA-HC-7820-01A-11R-2118-07	10662.7	Tumour
TCGA-HC-7821-01A-12R-2118-07	12096.6	Tumour
TCGA-HC-8213-01A-11R-A29R-07	11962.9	Tumour
TCGA-HC-8216-01A-11R-A29R-07	14968.1	Tumour
TCGA-HC-8256-01A-11R-2263-07	13035	Tumour
TCGA-HC-8257-01A-11R-2263-07	13417.9	Tumour
TCGA-HC-8258-01A-11R-2263-07	10307.6	Tumour
TCGA-HC-8259-01A-11R-2263-07	12381.2	Tumour
TCGA-HC-8260-01A-11R-2263-07	13648.6	Tumour
TCGA-HC-8261-01A-11R-2263-07	13400.5	Tumour
TCGA-HC-8262-01A-11R-2263-07	14623	Tumour
TCGA-HC-8264-01B-11R-2403-07	12431.2	Tumour
TCGA-HC-8265-01A-11R-2263-07	12703.4	Tumour
TCGA-HC-8266-01A-11R-2263-07	11556.1	Tumour
TCGA-HC-A48F-01A-11R-A250-07	13015.8	Tumour
TCGA-HC-A4ZV-01A-11R-A26U-07	14636.2	Tumour
TCGA-HC-A631-01A-11R-A29R-07	13425.8	Tumour
TCGA-HC-A632-01A-11R-A29R-07	16079.4	Tumour
TCGA-HC-A6AL-01A-11R-A30B-07	13314.7	Tumour
TCGA-HC-A6AN-01A-11R-A30B-07	10935.7	Tumour
TCGA-HC-A6AO-01A-11R-A30B-07	13676.3	Tumour
TCGA-HC-A6AP-01A-11R-A30B-07	11168.6	Tumour
TCGA-HC-A6AQ-01A-11R-A30B-07	11425.4	Tumour
TCGA-HC-A6AS-01A-11R-A30B-07	10166.1	Tumour
TCGA-HC-A6HX-01A-11R-A31N-07	7994.64	Tumour
TCGA-HC-A6HY-01A-11R-A31N-07	14081.8	Tumour
TCGA-HC-A76W-01A-11R-A33R-07	16698.1	Tumour
TCGA-HC-A76X-01A-11R-A33R-07	16726.1	Tumour
TCGA-HC-A8CY-01A-11R-A36G-07	16517.4	Tumour
TCGA-HC-A8D0-01A-11R-A36G-07	13945.6	Tumour
TCGA-HC-A8D1-01A-11R-A36G-07	11772.5	Tumour
TCGA-HC-A9TE-01A-11R-A41O-07	14685.2	Tumour
TCGA-HC-A9TH-01A-11R-A41O-07	16574.8	Tumour
TCGA-HI-7168-01A-11R-2118-07	15048.1	Tumour
TCGA-HI-7169-01A-11R-2118-07	8327.45	Tumour
TCGA-HI-7170-01A-11R-2118-07	10008.7	Tumour
TCGA-HI-7171-01A-12R-2118-07	16612.8	Tumour
TCGA-J4-8198-01A-11R-2263-07	13521.4	Tumour
TCGA-J4-8200-01A-11R-A29R-07	12812.9	Tumour
TCGA-J4-A67K-01A-21R-A30B-07	12441.9	Tumour
TCGA-J4-A67L-01A-11R-A30B-07	11507.5	Tumour
TCGA-J4-A67M-01A-11R-A30B-07	9358.61	Tumour
TCGA-J4-A67N-01A-11R-A30B-07	11211.1	Tumour
TCGA-J4-A67O-01A-11R-A30B-07	9861.21	Tumour
TCGA-J4-A67Q-01A-21R-A30B-07	9529.18	Tumour
TCGA-J4-A67R-01A-21R-A30B-07	9806.76	Tumour
TCGA-J4-A67S-01A-11R-A30B-07	10180.2	Tumour
TCGA-J4-A67T-01A-11R-A311-07	12318.3	Tumour
TCGA-J4-A6G1-01A-11R-A311-07	14443	Tumour
TCGA-J4-A6G3-01A-11R-A311-07	14257.9	Tumour
TCGA-J4-A6M7-01A-11R-A31N-07	14744.4	Tumour
TCGA-J4-A83I-01A-11R-A36G-07	16013.3	Tumour
TCGA-J4-A83J-01A-11R-A36G-07	16555	Tumour
TCGA-J4-A83K-01A-11R-A352-07	13405.2	Tumour
TCGA-J4-A83L-01A-11R-A352-07	13646.1	Tumour
TCGA-J4-A83M-01A-11R-A352-07	11425.9	Tumour
TCGA-J4-A83N-01A-11R-A352-07	15463.5	Tumour
TCGA-J4-AATV-01A-11R-A41O-07	11517.5	Tumour
TCGA-J4-AATZ-01A-11R-A41O-07	14495.8	Tumour
TCGA-J4-AAU2-01A-11R-A41O-07	12573.9	Tumour
TCGA-J9-A52B-01A-11R-A26U-07	13335.4	Tumour
TCGA-J9-A52C-01A-11R-A26U-07	12501	Tumour
TCGA-J9-A52D-01A-11R-A29R-07	15455.6	Tumour
TCGA-J9-A52E-01A-11R-A26U-07	18057.7	Tumour
TCGA-J9-A8CK-01A-11R-A352-07	14045.5	Tumour
TCGA-J9-A8CL-01A-11R-A352-07	19793.2	Tumour
TCGA-J9-A8CM-01A-11R-A352-07	13402.6	Tumour
TCGA-J9-A8CN-01A-11R-A352-07	16372.1	Tumour
TCGA-J9-A8CP-01A-11R-A352-07	12269.5	Tumour
TCGA-KC-A4BL-01A-31R-A250-07	11966	Tumour
TCGA-KC-A4BN-01A-61R-A250-07	12563.3	Tumour
TCGA-KC-A4BR-01A-32R-A32Y-07	13427.3	Tumour
TCGA-KC-A4BV-01A-31R-A26U-07	13331.2	Tumour
TCGA-KC-A7F3-01A-21R-A33R-07	14579.2	Tumour
TCGA-KC-A7F5-01A-11R-A33R-07	13800.2	Tumour
TCGA-KC-A7F6-01A-11R-A33R-07	14111.9	Tumour
TCGA-KC-A7FA-01A-21R-A33R-07	16754.6	Tumour
TCGA-KC-A7FD-01A-11R-A33R-07	20363.7	Tumour
TCGA-KC-A7FE-01A-12R-A33R-07	11426.5	Tumour
TCGA-KK-A59V-01A-11R-A29R-07	16699.2	Tumour
TCGA-KK-A59X-01A-11R-A29R-07	15827.2	Tumour
TCGA-KK-A59Y-01A-11R-A26U-07	13482.8	Tumour
TCGA-KK-A59Z-01A-12R-A26U-07	11737.5	Tumour
TCGA-KK-A5A1-01A-11R-A29R-07	18374.4	Tumour
TCGA-KK-A6DY-01A-12R-A311-07	12595.5	Tumour
TCGA-KK-A6E0-01A-11R-A311-07	15033.3	Tumour
TCGA-KK-A6E1-01A-11R-A311-07	12913.6	Tumour
TCGA-KK-A6E2-01A-11R-A311-07	12812.5	Tumour
TCGA-KK-A6E3-01A-21R-A30B-07	12508.7	Tumour
TCGA-KK-A6E4-01A-11R-A30B-07	13556.6	Tumour
TCGA-KK-A6E5-01A-11R-A311-07	10486.5	Tumour
TCGA-KK-A6E6-01A-11R-A311-07	12545.2	Tumour
TCGA-KK-A6E7-01A-11R-A31N-07	12780.9	Tumour
TCGA-KK-A6E8-01A-11R-A31N-07	17735.4	Tumour
TCGA-KK-A7AP-01A-12R-A33R-07	15331.7	Tumour
TCGA-KK-A7AQ-01A-11R-A33R-07	11319.3	Tumour
TCGA-KK-A7AU-01A-11R-A32O-07	16587.4	Tumour
TCGA-KK-A7AV-01A-11R-A32O-07	13414.5	Tumour
TCGA-KK-A7AW-01A-11R-A32O-07	6013.57	Tumour
TCGA-KK-A7AY-01A-11R-A33R-07	13776.5	Tumour
TCGA-KK-A7AZ-01A-12R-A32O-07	14976.5	Tumour
TCGA-KK-A7B0-01A-11R-A32O-07	8051.04	Tumour
TCGA-KK-A7B1-01A-11R-A32O-07	15247.3	Tumour
TCGA-KK-A7B2-01A-12R-A32O-07	12783.7	Tumour
TCGA-KK-A7B3-01A-11R-A33R-07	14864.2	Tumour
TCGA-KK-A7B4-01A-11R-A32O-07	15440.6	Tumour
TCGA-KK-A8I4-01A-11R-A36G-07	17558.8	Tumour
TCGA-KK-A8I5-01A-11R-A36G-07	15334.7	Tumour
TCGA-KK-A8I6-01A-11R-A36G-07	14815.1	Tumour
TCGA-KK-A8I7-01A-21R-A36G-07	12282.3	Tumour
TCGA-KK-A8I8-01A-11R-A36G-07	17391.8	Tumour
TCGA-KK-A8I9-01A-11R-A36G-07	15616.2	Tumour
TCGA-KK-A8IA-01A-11R-A36G-07	18309.1	Tumour
TCGA-KK-A8IB-01A-11R-A36G-07	14196.3	Tumour
TCGA-KK-A8IC-01A-11R-A36G-07	12189.7	Tumour
TCGA-KK-A8ID-01A-11R-A36G-07	18294.1	Tumour
TCGA-KK-A8IF-01A-11R-A36G-07	16941	Tumour
TCGA-KK-A8IG-01A-11R-A36G-07	14577.8	Tumour
TCGA-KK-A8IH-01A-11R-A36G-07	15080.4	Tumour
TCGA-KK-A8II-01A-11R-A36G-07	15992.6	Tumour
TCGA-KK-A8IJ-01A-11R-A352-07	14259.4	Tumour
TCGA-KK-A8IK-01A-11R-A36G-07	25884.7	Tumour
TCGA-KK-A8IL-01A-11R-A36G-07	16298.8	Tumour
TCGA-KK-A8IM-01A-11R-A36G-07	15774	Tumour
TCGA-M7-A71Y-01A-22R-A32O-07	13890.1	Tumour
TCGA-M7-A71Z-01A-12R-A32O-07	12466.1	Tumour
TCGA-M7-A720-01A-12R-A32O-07	11470.3	Tumour
TCGA-M7-A721-01A-12R-A32O-07	12106.7	Tumour
TCGA-M7-A722-01A-12R-A36G-07	10160.1	Tumour
TCGA-M7-A723-01A-12R-A32O-07	9980.83	Tumour
TCGA-M7-A724-01A-12R-A32O-07	15889.6	Tumour
TCGA-M7-A725-01A-12R-A32O-07	17170.2	Tumour
TCGA-MG-AAMC-01A-11R-A41O-07	26476.5	Tumour
TCGA-QU-A6IL-01A-11R-A31N-07	7734.42	Tumour
TCGA-QU-A6IM-01A-11R-A31N-07	5981.3	Tumour
TCGA-QU-A6IN-01A-11R-A31N-07	9459.27	Tumour
TCGA-QU-A6IO-01A-11R-A31N-07	7106.51	Tumour
TCGA-QU-A6IP-01A-11R-A31N-07	12014	Tumour
TCGA-SU-A7E7-01A-22R-A33R-07	11917.3	Tumour
TCGA-TK-A8OK-01A-22R-A36G-07	11602.7	Tumour
TCGA-TP-A8TT-01A-12R-A41O-07	14092.7	Tumour
TCGA-TP-A8TV-01A-11R-A41O-07	12614.3	Tumour
TCGA-V1-A8MF-01A-11R-A36G-07	11932	Tumour
TCGA-V1-A8MG-01A-11R-A36G-07	13811.7	Tumour
TCGA-V1-A8MJ-01A-11R-A36G-07	14776.8	Tumour
TCGA-V1-A8MK-01A-11R-A36G-07	13158.4	Tumour
TCGA-V1-A8ML-01A-11R-A37L-07	16393.6	Tumour
TCGA-V1-A8MM-01A-11R-A37L-07	12418.1	Tumour
TCGA-V1-A8MU-01A-11R-A37L-07	13540.6	Tumour
TCGA-V1-A8WL-01A-11R-A37L-07	16378	Tumour
TCGA-V1-A8WN-01A-11R-A37L-07	13491.2	Tumour
TCGA-V1-A8WS-01A-11R-A37L-07	15815	Tumour
TCGA-V1-A8WV-01A-11R-A37L-07	16275.9	Tumour
TCGA-V1-A8WW-01A-11R-A37L-07	12905.2	Tumour
TCGA-V1-A8X3-01A-11R-A37L-07	14283.5	Tumour
TCGA-V1-A9O5-01A-11R-A41O-07	14328.1	Tumour
TCGA-V1-A9O7-01A-21R-A41O-07	14368.9	Tumour
TCGA-V1-A9O9-01A-11R-A41O-07	14237.1	Tumour
TCGA-V1-A9OA-01A-11R-A41O-07	10691.3	Tumour
TCGA-V1-A9OF-01A-11R-A41O-07	16486.1	Tumour
TCGA-V1-A9OH-01A-11R-A41O-07	14047.2	Tumour
TCGA-V1-A9OL-01A-11R-A41O-07	16468.6	Tumour
TCGA-V1-A9OQ-01A-11R-A41O-07	11726.6	Tumour
TCGA-V1-A9OT-01A-11R-A41O-07	14295.2	Tumour
TCGA-V1-A9OX-01A-11R-A41O-07	13833.7	Tumour
TCGA-V1-A9OY-01A-11R-A41O-07	15082.2	Tumour
TCGA-V1-A9Z7-01A-11R-A41O-07	15103.5	Tumour
TCGA-V1-A9Z8-01A-11R-A41O-07	14357.5	Tumour
TCGA-V1-A9Z9-01A-21R-A41O-07	13123.5	Tumour
TCGA-V1-A9ZG-01A-11R-A41O-07	12874.9	Tumour
TCGA-V1-A9ZI-01A-11R-A41O-07	15637.8	Tumour
TCGA-V1-A9ZK-01A-11R-A41O-07	12817.2	Tumour
TCGA-V1-A9ZR-01A-11R-A41O-07	11763.3	Tumour
TCGA-VN-A88I-01A-11R-A352-07	11805.7	Tumour
TCGA-VN-A88K-01A-11R-A352-07	17786.6	Tumour
TCGA-VN-A88L-01A-11R-A352-07	15921.9	Tumour
TCGA-VN-A88M-01A-11R-A352-07	18988.9	Tumour
TCGA-VN-A88N-01A-11R-A36G-07	15814	Tumour
TCGA-VN-A88O-01A-11R-A352-07	16577.1	Tumour
TCGA-VN-A88P-01A-11R-A352-07	13954.9	Tumour
TCGA-VN-A88Q-01A-11R-A352-07	16364.7	Tumour
TCGA-VN-A88R-01A-11R-A36G-07	17175.9	Tumour
TCGA-VN-A943-01A-11R-A41O-07	14811.1	Tumour
TCGA-VP-A872-01A-11R-A352-07	14016.4	Tumour
TCGA-VP-A875-01A-31R-A352-07	18129.2	Tumour
TCGA-VP-A876-01A-11R-A352-07	17469.7	Tumour
TCGA-VP-A878-01A-31R-A352-07	13489.8	Tumour
TCGA-VP-A879-01A-11R-A352-07	11389.6	Tumour
TCGA-VP-A87B-01A-11R-A352-07	14601.2	Tumour
TCGA-VP-A87C-01A-11R-A352-07	13609.3	Tumour
TCGA-VP-A87D-01A-11R-A352-07	14407.3	Tumour
TCGA-VP-A87E-01A-31R-A352-07	12991.1	Tumour
TCGA-VP-A87H-01A-11R-A352-07	13843.2	Tumour
TCGA-VP-A87J-01A-11R-A352-07	15770.2	Tumour
TCGA-VP-A87K-01A-11R-A352-07	16792.3	Tumour
TCGA-VP-AA1N-01A-31R-A41O-07	15899.7	Tumour
TCGA-WW-A8ZI-01A-11R-A37L-07	19272.8	Tumour
TCGA-X4-A8KQ-01A-12R-A36G-07	19704.2	Tumour
TCGA-X4-A8KS-01A-12R-A36G-07	13720.4	Tumour
TCGA-XA-A8JR-01A-11R-A36G-07	16968.5	Tumour
TCGA-XJ-A83F-01A-11R-A352-07	16586.4	Tumour
TCGA-XJ-A83G-01A-11R-A352-07	14868	Tumour
TCGA-XJ-A83H-01A-11R-A352-07	13091.8	Tumour
TCGA-XJ-A9DI-01A-11R-A37L-07	13367.7	Tumour
TCGA-XJ-A9DK-01A-11R-A37L-07	16754.3	Tumour
TCGA-XJ-A9DQ-01A-11R-A37L-07	15475.5	Tumour
TCGA-XJ-A9DX-01A-11R-A37L-07	14790.6	Tumour
TCGA-XK-AAIR-01A-11R-A41O-07	12085.3	Tumour
TCGA-XK-AAIV-01A-11R-A41O-07	14110.1	Tumour
TCGA-XK-AAIW-01A-11R-A41O-07	18831	Tumour
TCGA-XK-AAJ3-01A-11R-A41O-07	15117.8	Tumour
TCGA-XK-AAJA-01A-11R-A41O-07	15057.2	Tumour
TCGA-XK-AAJP-01A-11R-A41O-07	13797	Tumour
TCGA-XK-AAJR-01A-11R-A41O-07	13531.8	Tumour
TCGA-XK-AAJT-01A-11R-A41O-07	11288.9	Tumour
TCGA-XK-AAJU-01A-11R-A41O-07	13174	Tumour
TCGA-XK-AAK1-01A-11R-A41O-07	16621.4	Tumour
TCGA-XQ-A8TA-01A-11R-A36G-07	16141.5	Tumour
TCGA-XQ-A8TB-01A-11R-A36G-07	13171.7	Tumour
TCGA-Y6-A8TL-01A-21R-A37L-07	13766.7	Tumour
TCGA-Y6-A9XI-01A-11R-A41O-07	16401.1	Tumour
TCGA-YJ-A8SW-01A-11R-A37L-07	17046.4	Tumour
TCGA-YL-A8HJ-01A-11R-A36G-07	11802.1	Tumour
TCGA-YL-A8HK-01A-11R-A36G-07	13224.5	Tumour
TCGA-YL-A8HL-01A-11R-A36G-07	14391.5	Tumour
TCGA-YL-A8HM-01A-11R-A36G-07	17444.3	Tumour
TCGA-YL-A8HO-01A-11R-A36G-07	14699.5	Tumour
TCGA-YL-A8S8-01A-11R-A37L-07	18303.3	Tumour
TCGA-YL-A8S9-01A-11R-A37L-07	14956.7	Tumour
TCGA-YL-A8SA-01A-21R-A37L-07	13130.2	Tumour
TCGA-YL-A8SB-01A-31R-A37L-07	14338.6	Tumour
TCGA-YL-A8SC-01A-11R-A37L-07	14582.4	Tumour
TCGA-YL-A8SF-01A-11R-A37L-07	14717.4	Tumour
TCGA-YL-A8SH-01B-11R-A37L-07	14527	Tumour
TCGA-YL-A8SI-01A-11R-A41O-07	12227.7	Tumour
TCGA-YL-A8SJ-01B-11R-A37L-07	14468.8	Tumour
TCGA-YL-A8SK-01B-21R-A37L-07	13741.3	Tumour
TCGA-YL-A8SL-01B-21R-A37L-07	18240.4	Tumour
TCGA-YL-A8SO-01B-31R-A37L-07	19437.3	Tumour
TCGA-YL-A8SP-01B-11R-A37L-07	19876.4	Tumour
TCGA-YL-A8SQ-01B-11R-A37L-07	15061	Tumour
TCGA-YL-A8SR-01B-11R-A37L-07	15176.5	Tumour
TCGA-YL-A9WH-01A-11R-A37L-07	14226.9	Tumour
TCGA-YL-A9WI-01A-11R-A37L-07	19930.2	Tumour
TCGA-YL-A9WJ-01A-11R-A37L-07	13802.5	Tumour
TCGA-YL-A9WK-01A-11R-A37L-07	14152.8	Tumour
TCGA-YL-A9WL-01A-11R-A41O-07	17648.2	Tumour
TCGA-YL-A9WX-01A-21R-A41O-07	13229.2	Tumour
TCGA-YL-A9WY-01A-11R-A41O-07	14947.5	Tumour
TCGA-ZG-A8QW-01A-11R-A37L-07	14112.2	Tumour
TCGA-ZG-A8QX-01A-11R-A37L-07	15255.4	Tumour
TCGA-ZG-A8QY-01A-11R-A37L-07	12459.6	Tumour
TCGA-ZG-A8QZ-01A-11R-A37L-07	12657.8	Tumour
TCGA-ZG-A9KY-01A-11R-A41O-07	21903.4	Tumour
TCGA-ZG-A9L0-01A-11R-A41O-07	16692.4	Tumour
TCGA-ZG-A9L1-01A-11R-A41O-07	16421.8	Tumour
TCGA-ZG-A9L2-01A-31R-A41O-07	15417.8	Tumour
TCGA-ZG-A9L4-01A-11R-A41O-07	13549.5	Tumour
TCGA-ZG-A9L5-01A-12R-A41O-07	19769.2	Tumour
TCGA-ZG-A9L6-01A-11R-A41O-07	12243.4	Tumour
TCGA-ZG-A9L9-01A-11R-A41O-07	14857.6	Tumour
TCGA-ZG-A9LB-01A-11R-A41O-07	19536.3	Tumour
TCGA-ZG-A9LM-01A-11R-A41O-07	18216.6	Tumour
TCGA-ZG-A9LN-01A-11R-A41O-07	14264.8	Tumour
TCGA-ZG-A9LS-01A-12R-A41O-07	10891.4	Tumour
TCGA-ZG-A9LU-01A-11R-A41O-07	11156.1	Tumour
TCGA-ZG-A9LY-01A-11R-A41O-07	11469.1	Tumour
TCGA-ZG-A9LZ-01A-11R-A41O-07	15903.5	Tumour
TCGA-ZG-A9M4-01A-11R-A41O-07	15943.2	Tumour
TCGA-ZG-A9MC-01A-31R-A41O-07	12743.2	Tumour
TCGA-ZG-A9N3-01A-11R-A41O-07	18599.1	Tumour
TCGA-ZG-A9ND-01A-11R-A41O-07	16493.2	Tumour
TCGA-ZG-A9NI-01A-11R-A41O-07	13119.5	Tumour

### Sheet: TCGA_A2_Tumour_DFS
Sample_ID	DFS_MONTHS	status	HNRNPA2B1, RSEM	category
TCGA-G9-6362	47.4	0	32632.5	High
TCGA-MG-AAMC	5.68	0	26476.5	High
TCGA-KK-A8IK	67.41	0	25884.7	High
TCGA-FC-A4JI	28.81	0	23896.5	High
TCGA-G9-A9S4	29.76	0	22380.9	High
TCGA-ZG-A9KY	4.27	0	21903.4	High
TCGA-EJ-8472	6.44	1	21459.6	High
TCGA-2A-A8VX	45.27	0	20382.4	High
TCGA-KC-A7FD	8.87	0	20363.7	High
TCGA-YL-A9WI	53.32	0	19930.2	High
TCGA-YL-A8SP	66.89	1	19876.4	High
TCGA-G9-6496	56.7	0	19811.8	High
TCGA-J9-A8CL	4.34	1	19793.2	High
TCGA-ZG-A9L5	29.83	0	19769.2	High
TCGA-X4-A8KQ	45.43	0	19704.2	High
TCGA-ZG-A9LB	19.15	0	19536.3	High
TCGA-YL-A8SO	114.29	0	19437.3	High
TCGA-WW-A8ZI	14.75	0	19272.8	High
TCGA-VN-A88M	6.21	0	18988.9	High
TCGA-2A-A8W1	3.68	0	18833.2	High
TCGA-XK-AAIW	14.03	1	18831	High
TCGA-G9-A9S7	23.92	0	18770	High
TCGA-ZG-A9N3	11.47	0	18599.1	High
TCGA-KK-A5A1	6.67	1	18374.4	High
TCGA-KK-A8IA	63.44	0	18309.1	High
TCGA-YL-A8S8	22.31	1	18303.3	High
TCGA-KK-A8ID	69.22	0	18294.1	High
TCGA-YL-A8SL	32.42	0	18240.4	High
TCGA-ZG-A9LM	12.42	0	18216.6	High
TCGA-VP-A875	75.85	0	18129.2	High
TCGA-J9-A52E	10.61	0	18057.7	High
TCGA-VN-A88K	25.49	0	17786.6	High
TCGA-CH-5788	26.97	0	17767.7	High
TCGA-KK-A6E8	58.15	0	17735.4	High
TCGA-2A-A8VV	22.04	0	17650.1	High
TCGA-YL-A9WL	24.31	1	17648.2	High
TCGA-KK-A8I4	71.02	1	17558.8	High
TCGA-EJ-8470	38.07	0	17540.9	High
TCGA-VP-A876	109.49	0	17469.7	High
TCGA-YL-A8HM	48.39	1	17444.3	High
TCGA-KK-A8I8	31.77	0	17391.8	High
TCGA-EJ-7789	36.3	0	17312	High
TCGA-VN-A88R	16.82	1	17175.9	High
TCGA-M7-A725	18.82	0	17170.2	High
TCGA-YJ-A8SW	4.86	0	17046.4	High
TCGA-HC-7213	5.58	1	17007.5	High
TCGA-XA-A8JR	12.35	0	16968.5	High
TCGA-G9-6369	39.91	0	16946	High
TCGA-KK-A8IF	21.29	1	16941	High
TCGA-VP-A87K	22.9	1	16792.3	High
TCGA-KC-A7FA	19.65	0	16754.6	High
TCGA-XJ-A9DK	9.03	0	16754.3	High
TCGA-EJ-A8FS	7.1	1	16748.7	High
TCGA-HC-A76X	4.93	0	16726.1	High
TCGA-KK-A59V	113.01	0	16699.2	High
TCGA-HC-A76W	7	0	16698.1	High
TCGA-ZG-A9L0	11.66	0	16692.4	High
TCGA-XK-AAK1	32.16	0	16621.4	High
TCGA-KK-A7AU	6.8	1	16587.4	High
TCGA-XJ-A83F	37.02	0	16586.4	High
TCGA-VN-A88O	15.8	0	16577.1	High
TCGA-HC-A9TH	11.53	1	16574.8	High
TCGA-CH-5751	11.99	1	16563.3	High
TCGA-J4-A83J	22.86	0	16555	High
TCGA-HC-A8CY	9.53	0	16517.4	High
TCGA-EJ-A8FN	10.81	0	16498.5	High
TCGA-ZG-A9ND	13.47	0	16493.2	High
TCGA-V1-A9OF	38.9	0	16486.1	High
TCGA-V1-A9OL	3.45	1	16468.6	High
TCGA-ZG-A9L1	42.77	0	16421.8	High
TCGA-CH-5772	15.97	0	16402.4	High
TCGA-Y6-A9XI	17.28	0	16401.1	High
TCGA-V1-A8ML	14.72	0	16393.6	High
TCGA-EJ-7312	36.1	0	16378.7	High
TCGA-V1-A8WL	63.99	0	16378	High
TCGA-J9-A8CN	40.64	0	16372.1	High
TCGA-VN-A88Q	44.88	0	16364.7	High
TCGA-V1-A8WV	22.54	0	16275.9	High
TCGA-2A-AAYU	20.2	0	16115.5	High
TCGA-2A-AAYO	41.79	0	16106.4	High
TCGA-HC-A632	2	0	16079.4	High
TCGA-J4-A83I	22.5	0	16013.3	High
TCGA-EJ-8469	63.24	1	15999.8	High
TCGA-KK-A8II	60.91	1	15992.6	High
TCGA-ZG-A9M4	17.97	0	15943.2	High
TCGA-VN-A88L	24.51	0	15921.9	High
TCGA-ZG-A9LZ	22.73	0	15903.5	High
TCGA-VP-AA1N	44.84	0	15899.7	High
TCGA-M7-A724	29.2	0	15889.6	High
TCGA-CH-5754	2.04	0	15831	High
TCGA-KK-A59X	73.36	1	15827.2	High
TCGA-V1-A8WS	15.57	0	15815	High
TCGA-VN-A88N	25.16	0	15814	High
TCGA-KK-A8IM	62.91	0	15774	High
TCGA-VP-A87J	58.28	0	15770.2	High
TCGA-2A-A8VL	20.4	0	15729.1	High
TCGA-V1-A9ZI	53.88	0	15637.8	High
TCGA-KK-A8I9	30.88	1	15616.2	High
TCGA-G9-A9S0	21.35	1	15596.1	High
TCGA-HC-7080	29.37	1	15479.7	High
TCGA-XJ-A9DQ	2.99	0	15475.5	High
TCGA-J4-A83N	14.22	1	15463.5	High
TCGA-J9-A52D	6.96	0	15455.6	High
TCGA-CH-5753	1.02	0	15451.3	High
TCGA-KK-A7B4	31.64	1	15440.6	High
TCGA-ZG-A9L2	5.91	1	15417.8	High
TCGA-EJ-8468	77.1	0	15375.3	High
TCGA-KK-A8I5	101.71	0	15334.7	High
TCGA-KK-A7AP	6.44	0	15331.7	High
TCGA-ZG-A8QX	14.52	0	15255.4	High
TCGA-EJ-A7NM	4.2	0	15253.5	High
TCGA-KK-A7B1	34.92	0	15247.3	High
TCGA-YL-A8SR	8.97	0	15176.5	High
TCGA-XK-AAJ3	41.46	0	15117.8	High
TCGA-V1-A9Z7	28.71	0	15103.5	High
TCGA-V1-A9OY	35.05	0	15082.2	High
TCGA-KK-A8IH	66.13	0	15080.4	High
TCGA-YL-A8SQ	10.81	1	15061	High
TCGA-XK-AAJA	30.55	0	15057.2	High
TCGA-HI-7168	82.29	1	15048.1	High
TCGA-KK-A6E0	30.91	1	15033.3	High
TCGA-KK-A7AZ	49.9	0	14976.5	High
TCGA-HC-8216	22.4	0	14968.1	High
TCGA-YL-A8S9	33.05	1	14956.7	Low
TCGA-YL-A9WY	32.03	1	14947.5	Low
TCGA-CH-5769	2.04	0	14936.6	Low
TCGA-EJ-A65E	13.7	0	14881.2	Low
TCGA-XJ-A83G	48	0	14868	Low
TCGA-KK-A7B3	9.66	1	14864.2	Low
TCGA-ZG-A9L9	1.68	1	14857.6	Low
TCGA-KK-A8I6	21.94	0	14815.1	Low
TCGA-VN-A943	16.29	0	14811.1	Low
TCGA-XJ-A9DX	31.96	0	14790.6	Low
TCGA-V1-A8MJ	58.84	0	14776.8	Low
TCGA-EJ-7328	27.66	0	14775.4	Low
TCGA-EJ-A46F	7.06	1	14774.1	Low
TCGA-J4-A6M7	16.82	0	14744.4	Low
TCGA-YL-A8SF	45.11	0	14717.4	Low
TCGA-YL-A8HO	35.09	1	14699.5	Low
TCGA-HC-7075	19.74	0	14688.4	Low
TCGA-HC-A9TE	7.1	1	14685.2	Low
TCGA-2A-A8VT	45.11	0	14640.8	Low
TCGA-HC-A4ZV	0.76	0	14636.2	Low
TCGA-EJ-5525	17.94	1	14624	Low
TCGA-HC-8262	22.31	0	14623	Low
TCGA-VP-A87B	81.24	1	14601.2	Low
TCGA-YL-A8SC	4.99	1	14582.4	Low
TCGA-KC-A7F3	21.85	0	14579.2	Low
TCGA-KK-A8IG	82.29	0	14577.8	Low
TCGA-CH-5741	12.98	0	14575.9	Low
TCGA-FC-A5OB	22.34	0	14531.5	Low
TCGA-J4-AATZ	2.6	1	14495.8	Low
TCGA-YL-A8SJ	24.7	1	14468.8	Low
TCGA-J4-A6G1	25.26	0	14443	Low
TCGA-VP-A87D	39.22	1	14407.3	Low
TCGA-YL-A8HL	51.41	0	14391.5	Low
TCGA-V1-A9O7	26.91	1	14368.9	Low
TCGA-V1-A9Z8	27.17	0	14357.5	Low
TCGA-EJ-5522	68.3	0	14341.9	Low
TCGA-YL-A8SB	45.47	1	14338.6	Low
TCGA-EJ-7318	12.48	1	14335	Low
TCGA-2A-A8VO	55.88	0	14332.6	Low
TCGA-V1-A9O5	4.07	1	14328.1	Low
TCGA-4L-AA1F	11.5	0	14321.4	Low
TCGA-EJ-5526	62.71	1	14295.4	Low
TCGA-V1-A9OT	9.59	1	14295.2	Low
TCGA-V1-A8X3	6.64	0	14283.5	Low
TCGA-EJ-5494	48.52	0	14267.7	Low
TCGA-ZG-A9LN	3.78	0	14264.8	Low
TCGA-KK-A8IJ	10.09	1	14259.4	Low
TCGA-J4-A6G3	20.3	1	14257.9	Low
TCGA-2A-A8W3	6.5	1	14248.6	Low
TCGA-V1-A9O9	94.28	0	14237.1	Low
TCGA-YL-A9WH	14.03	0	14226.9	Low
TCGA-HC-7230	32.88	0	14225.5	Low
TCGA-KK-A8IB	2.73	0	14196.3	Low
TCGA-EJ-8474	25.16	0	14180.2	Low
TCGA-EJ-5507	47.86	0	14170.5	Low
TCGA-YL-A9WK	33.15	1	14152.8	Low
TCGA-ZG-A8QW	3.09	0	14112.2	Low
TCGA-KC-A7F6	8.64	0	14111.9	Low
TCGA-XK-AAIV	37.22	0	14110.1	Low
TCGA-G9-7509	52.89	0	14107.2	Low
TCGA-2A-AAYF	44.81	0	14101.9	Low
TCGA-TP-A8TT	17.28	0	14092.7	Low
TCGA-HC-A6HY	4.4	0	14081.8	Low
TCGA-G9-7521	30.95	0	14071.5	Low
TCGA-V1-A9OH	78.94	0	14047.2	Low
TCGA-J9-A8CK	10.55	0	14045.5	Low
TCGA-VP-A872	119.28	0	14016.4	Low
TCGA-HC-7744	17.44	0	13971.3	Low
TCGA-VN-A88P	41.39	0	13954.9	Low
TCGA-CH-5790	32	0	13946.5	Low
TCGA-HC-A8D0	25.46	0	13945.6	Low
TCGA-G9-6339	53.68	1	13908.8	Low
TCGA-EJ-7797	32.29	0	13899.9	Low
TCGA-EJ-AB27	4.76	0	13893.7	Low
TCGA-M7-A71Y	16.2	0	13890.1	Low
TCGA-VP-A87H	21.78	0	13843.2	Low
TCGA-V1-A9OX	37.25	0	13833.7	Low
TCGA-V1-A8MG	28.15	0	13811.7	Low
TCGA-YL-A9WJ	48.49	1	13802.5	Low
TCGA-KC-A7F5	2.99	0	13800.2	Low
TCGA-XK-AAJP	41.36	0	13797	Low
TCGA-EJ-5505	30.29	0	13793.6	Low
TCGA-KK-A7AY	36.93	1	13776.5	Low
TCGA-Y6-A8TL	32.59	0	13766.7	Low
TCGA-EJ-A8FO	9.26	0	13757.9	Low
TCGA-YL-A8SK	46.25	0	13741.3	Low
TCGA-X4-A8KS	32.16	0	13720.4	Low
TCGA-CH-5791	32	1	13719.9	Low
TCGA-CH-5746	24.01	0	13690.6	Low
TCGA-EJ-A65M	7.56	0	13682.7	Low
TCGA-HC-A6AO	17.41	0	13676.3	Low
TCGA-HC-8260	22.54	0	13648.6	Low
TCGA-J4-A83L	23.65	0	13646.1	Low
TCGA-CH-5752	30.98	0	13626.4	Low
TCGA-EJ-A65D	12.91	0	13615.1	Low
TCGA-VP-A87C	55.52	0	13609.3	Low
TCGA-EJ-A65J	14.82	0	13598.5	Low
TCGA-HC-7819	17.84	0	13572.8	Low
TCGA-G9-6373	26.64	0	13554.7	Low
TCGA-ZG-A9L4	36.4	0	13549.5	Low
TCGA-V1-A8MU	61.63	0	13540.6	Low
TCGA-XK-AAJR	4.3	1	13531.8	Low
TCGA-EJ-A7NF	8.21	0	13531.3	Low
TCGA-J4-8198	20.17	0	13521.4	Low
TCGA-V1-A8WN	30.35	0	13491.2	Low
TCGA-VP-A878	77.33	1	13489.8	Low
TCGA-KK-A59Y	64.65	0	13482.8	Low
TCGA-EJ-7788	28.22	0	13436.4	Low
TCGA-KC-A4BR	33.57	1	13427.3	Low
TCGA-HC-A631	1.77	0	13425.8	Low
TCGA-HC-8257	23.85	0	13417.9	Low
TCGA-KK-A7AV	27	0	13414.5	Low
TCGA-J4-A83K	10.78	0	13405.2	Low
TCGA-J9-A8CM	11.3	1	13402.6	Low
TCGA-HC-8261	17.94	0	13400.5	Low
TCGA-XJ-A9DI	48	0	13367.7	Low
TCGA-EJ-5524	8.71	1	13336.2	Low
TCGA-J9-A52B	1.87	1	13335.4	Low
TCGA-KC-A4BV	43.63	1	13331.2	Low
TCGA-HC-A6AL	2.2	0	13314.7	Low
TCGA-EJ-5514	60.09	0	13275.5	Low
TCGA-EJ-5508	64.55	0	13247.3	Low
TCGA-YL-A9WX	49.47	1	13229.2	Low
TCGA-YL-A8HK	45.2	1	13224.5	Low
TCGA-XK-AAJU	51.77	0	13174	Low
TCGA-XQ-A8TB	25.3	0	13171.7	Low
TCGA-V1-A8MK	16.69	0	13158.4	Low
TCGA-EJ-7784	25.66	0	13146.3	Low
TCGA-YL-A8SA	16.82	0	13130.2	Low
TCGA-V1-A9Z9	17.74	0	13123.5	Low
TCGA-ZG-A9NI	4.34	0	13119.5	Low
TCGA-G9-6363	45.27	0	13111	Low
TCGA-XJ-A83H	42.05	0	13091.8	Low
TCGA-HC-8256	28.25	0	13035	Low
TCGA-HC-A48F	22.34	0	13015.8	Low
TCGA-VP-A87E	66.92	0	12991.1	Low
TCGA-G9-6336	67.94	0	12967.2	Low
TCGA-KK-A6E1	72.21	0	12913.6	Low
TCGA-V1-A8WW	35.41	0	12905.2	Low
TCGA-CH-5743	13.96	1	12883.7	Low
TCGA-V1-A9ZG	49.84	0	12874.9	Low
TCGA-CH-5762	43.99	0	12842.1	Low
TCGA-V1-A9ZK	45.43	0	12817.2	Low
TCGA-J4-8200	40.01	0	12812.9	Low
TCGA-KK-A6E2	165.05	0	12812.5	Low
TCGA-EJ-5542	49.7	0	12804.5	Low
TCGA-EJ-5517	62.06	0	12786.5	Low
TCGA-KK-A7B2	22.73	1	12783.7	Low
TCGA-KK-A6E7	30.39	1	12780.9	Low
TCGA-EJ-AB20	4.3	0	12767	Low
TCGA-G9-6499	50.69	0	12763.2	Low
TCGA-ZG-A9MC	14.95	0	12743.2	Low
TCGA-HC-8265	15.87	0	12703.4	Low
TCGA-CH-5750	13.01	0	12699.8	Low
TCGA-ZG-A8QZ	10.12	0	12657.8	Low
TCGA-CH-5768	24.01	0	12641.9	Low
TCGA-H9-7775	6.08	0	12638.8	Low
TCGA-EJ-A8FU	4.53	0	12631.8	Low
TCGA-TP-A8TV	20.04	0	12614.3	Low
TCGA-FC-7961	15.41	0	12611	Low
TCGA-KK-A6DY	141.1	0	12595.5	Low
TCGA-EJ-5495	57.82	0	12578.7	Low
TCGA-J4-AAU2	27.1	0	12573.9	Low
TCGA-H9-A6BY	3.68	0	12570.6	Low
TCGA-KC-A4BN	59.63	0	12563.3	Low
TCGA-EJ-5515	60.18	0	12558.6	Low
TCGA-EJ-5499	46.48	0	12547.2	Low
TCGA-KK-A6E6	113.24	0	12545.2	Low
TCGA-G9-6333	80.98	0	12539.2	Low
TCGA-HC-7749	23.78	0	12531.3	Low
TCGA-CH-5766	1.02	0	12530.2	Low
TCGA-KK-A6E3	67.54	0	12508.7	Low
TCGA-J9-A52C	5.85	0	12501	Low
TCGA-M7-A71Z	21.12	0	12466.1	Low
TCGA-ZG-A8QY	13.27	0	12459.6	Low
TCGA-G9-6378	37.94	0	12457	Low
TCGA-G9-6332	42.21	1	12456.5	Low
TCGA-CH-5748	1.02	0	12453.3	Low
TCGA-HC-7738	13.8	1	12443	Low
TCGA-J4-A67K	32.98	0	12441.9	Low
TCGA-EJ-7330	6.27	0	12432.8	Low
TCGA-HC-8264	1.58	0	12431.2	Low
TCGA-V1-A8MM	32.52	1	12418.1	Low
TCGA-EJ-A6RA	11.6	1	12412.6	Low
TCGA-EJ-5496	19.55	0	12410.4	Low
TCGA-CH-5794	28.98	0	12385.7	Low
TCGA-HC-8259	30.35	0	12381.2	Low
TCGA-G9-6371	40.28	0	12335	Low
TCGA-G9-6329	41.59	0	12325.7	Low
TCGA-J4-A67T	6.01	0	12318.3	Low
TCGA-G9-6365	44.78	0	12301.7	Low
TCGA-KK-A8I7	57.69	1	12282.3	Low
TCGA-HC-7231	30.85	0	12270.5	Low
TCGA-J9-A8CP	12.68	0	12269.5	Low
TCGA-ZG-A9L6	21.81	1	12243.4	Low
TCGA-EJ-A7NG	14.19	0	12231.3	Low
TCGA-YL-A8SI	46.75	1	12227.7	Low
TCGA-G9-6361	46.48	0	12222.5	Low
TCGA-G9-6498	44.09	1	12219.6	Low
TCGA-EJ-A7NJ	6.47	0	12219.2	Low
TCGA-G9-6354	67.87	0	12212.7	Low
TCGA-EJ-5512	56.93	0	12194.9	Low
TCGA-KK-A8IC	34.82	1	12189.7	Low
TCGA-G9-7522	35.41	0	12178.8	Low
TCGA-EJ-A46G	21.94	0	12122.3	Low
TCGA-M7-A721	13.14	0	12106.7	Low
TCGA-HC-7745	23.69	0	12103.7	Low
TCGA-HC-7821	31.41	0	12096.6	Low
TCGA-FC-A8O0	20.24	0	12095.6	Low
TCGA-EJ-A65F	2.46	1	12090.9	Low
TCGA-XK-AAIR	31.93	0	12085.3	Low
TCGA-EJ-A7NN	6.47	1	12065.4	Low
TCGA-EJ-A7NH	15.57	0	12047.2	Low
TCGA-EJ-5509	48.09	0	12017.5	Low
TCGA-QU-A6IP	86.07	0	12014	Low
TCGA-KC-A4BL	6.34	1	11966	Low
TCGA-EJ-5530	60.18	0	11963.3	Low
TCGA-HC-8213	19.35	0	11962.9	Low
TCGA-CH-5789	9.99	0	11941.1	Low
TCGA-V1-A8MF	47.6	0	11932	Low
TCGA-SU-A7E7	18.1	0	11917.3	Low
TCGA-HC-7212	28.58	0	11891	Low
TCGA-EJ-A8FP	3.84	1	11872.9	Low
TCGA-EJ-5519	64.45	0	11851.2	Low
TCGA-G9-6366	63.96	0	11850.5	Low
TCGA-EJ-5531	41.82	0	11839.5	Low
TCGA-CH-5740	1.02	0	11807.8	Low
TCGA-VN-A88I	8.84	0	11805.7	Low
TCGA-YL-A8HJ	52.92	0	11802.1	Low
TCGA-CH-5744	1.97	0	11788.7	Low
TCGA-HC-A8D1	18.82	0	11772.5	Low
TCGA-V1-A9ZR	44.71	0	11763.3	Low
TCGA-EJ-5497	13.3	0	11740.2	Low
TCGA-KK-A59Z	86.33	0	11737.5	Low
TCGA-V1-A9OQ	12.19	0	11726.6	Low
TCGA-G9-6356	47.11	0	11701.6	Low
TCGA-G9-6494	58.18	0	11667.2	Low
TCGA-HC-7211	40.11	0	11643.8	Low
TCGA-CH-5738	6.96	0	11602.9	Low
TCGA-TK-A8OK	0.89	0	11602.7	Low
TCGA-EJ-5506	45.37	0	11566.7	Low
TCGA-HC-8266	15.54	0	11556.1	Low
TCGA-CH-5761	0.92	0	11528.9	Low
TCGA-J4-AATV	18.17	0	11517.5	Low
TCGA-J4-A67L	25.3	0	11507.5	Low
TCGA-EJ-7782	38.34	0	11495.8	Low
TCGA-M7-A720	12.61	0	11470.3	Low
TCGA-ZG-A9LY	12.16	0	11469.1	Low
TCGA-FC-7708	28.38	0	11432.1	Low
TCGA-HC-7742	30.81	0	11426.6	Low
TCGA-KC-A7FE	11.56	0	11426.5	Low
TCGA-J4-A83M	17.12	1	11425.9	Low
TCGA-HC-A6AQ	3.48	0	11425.4	Low
TCGA-EJ-A7NK	15.64	0	11412.6	Low
TCGA-EJ-7786	36.01	0	11410.9	Low
TCGA-CH-5792	2.99	0	11390.9	Low
TCGA-CH-5763	11.99	0	11380.4	Low
TCGA-KK-A7AQ	39.98	1	11319.3	Low
TCGA-G9-6377	31.47	0	11310.7	Low
TCGA-EJ-5504	46.88	0	11310.2	Low
TCGA-XK-AAJT	47.11	0	11288.9	Low
TCGA-G9-6384	25.13	0	11238.2	Low
TCGA-HC-7818	30.81	0	11225.7	Low
TCGA-J4-A67N	14.52	1	11211.1	Low
TCGA-EJ-7781	35.25	0	11195.2	Low
TCGA-CH-5765	23	0	11184	Low
TCGA-HC-A6AP	2.33	0	11168.6	Low
TCGA-ZG-A9LU	19.02	0	11156.1	Low
TCGA-EJ-A65G	21.88	0	11141.9	Low
TCGA-EJ-5518	69.12	1	11138	Low
TCGA-EJ-5527	58.41	0	11111.9	Low
TCGA-G9-6351	67.28	0	11101.7	Low
TCGA-CH-5764	1.02	0	11093.9	Low
TCGA-EJ-5532	60.05	0	11072.6	Low
TCGA-G9-6342	55.72	0	11063.4	Low
TCGA-EJ-7314	37.78	0	11056.4	Low
TCGA-EJ-A6RC	28.68	0	11007.7	Low
TCGA-G9-7525	32.65	0	11006.6	Low
TCGA-EJ-5502	38.47	0	11004.4	Low
TCGA-G9-7519	27.89	0	11000.7	Low
TCGA-HC-7817	30.49	0	11000.5	Low
TCGA-EJ-7321	27.07	0	10984.7	Low
TCGA-HC-A6AN	1.61	0	10935.7	Low
TCGA-EJ-5521	74.87	0	10917.3	Low
TCGA-HC-7209	14.45	0	10912.9	Low
TCGA-ZG-A9LS	16.95	0	10891.4	Low
TCGA-HC-7079	12.48	1	10849.5	Low
TCGA-G9-6343	80.49	0	10829.8	Low
TCGA-HC-7232	25.16	1	10774.1	Low
TCGA-G9-6348	49.77	0	10754.4	Low
TCGA-EJ-7331	24.38	0	10737.5	Low
TCGA-V1-A9OA	20.89	0	10691.3	Low
TCGA-HC-7820	24.54	0	10662.7	Low
TCGA-HC-7748	26.02	0	10655.8	Low
TCGA-EJ-7327	30.32	0	10644.5	Low
TCGA-EJ-5516	62.06	0	10543.2	Low
TCGA-HC-7736	36.24	0	10532.4	Low
TCGA-EJ-5503	45.7	0	10516.4	Low
TCGA-EJ-7218	83.51	0	10510.5	Low
TCGA-KK-A6E5	68.1	0	10486.5	Low
TCGA-EJ-A46D	20.57	0	10477.3	Low
TCGA-EJ-5510	61.99	0	10436.8	Low
TCGA-G9-6338	66.62	0	10416.8	Low
TCGA-EJ-7125	93.63	0	10403.8	Low
TCGA-EJ-A46E	17.21	0	10395	Low
TCGA-HC-7077	69.48	0	10386.9	Low
TCGA-G9-7523	28.15	0	10328.6	Low
TCGA-HC-7078	65.21	0	10319.5	Low
TCGA-EJ-7792	45.86	0	10314	Low
TCGA-EJ-7783	25.85	0	10308.4	Low
TCGA-HC-8258	27.83	0	10307.6	Low
TCGA-H9-A6BX	30.91	0	10274.1	Low
TCGA-J4-A67S	23.26	1	10180.2	Low
TCGA-HC-A6AS	1.45	0	10166.1	Low
TCGA-FC-A6HD	25.92	0	10164	Low
TCGA-M7-A722	18.36	1	10160.1	Low
TCGA-G9-6367	40.14	0	10135.5	Low
TCGA-EJ-A46H	23.78	0	10123.3	Low
TCGA-HC-7210	28.52	0	10063	Low
TCGA-EJ-A46I	21.94	0	10055.2	Low
TCGA-HC-7747	24.57	0	10055	Low
TCGA-CH-5737	2.99	0	10028.7	Low
TCGA-HI-7170	82.85	0	10008.7	Low
TCGA-M7-A723	25.07	0	9980.83	Low
TCGA-G9-6385	27.27	0	9927.81	Low
TCGA-EJ-A46B	21.58	0	9914.21	Low
TCGA-CH-5771	13.01	0	9888.37	Low
TCGA-EJ-7794	42.9	0	9888.07	Low
TCGA-J4-A67O	27.56	0	9861.21	Low
TCGA-HC-7750	17.15	0	9850.94	Low
TCGA-FC-A66V	17.21	0	9838.61	Low
TCGA-HC-7233	44.51	0	9828.85	Low
TCGA-J4-A67R	29.89	0	9806.76	Low
TCGA-EJ-7785	38.67	0	9741.33	Low
TCGA-EJ-5498	56.5	0	9722.4	Low
TCGA-HC-7081	37.32	0	9672.11	Low
TCGA-EJ-5511	48.49	0	9623.72	Low
TCGA-EJ-7315	33.11	0	9604.62	Low
TCGA-EJ-7115	88.27	0	9602.74	Low
TCGA-CH-5739	22.04	0	9588.24	Low
TCGA-EJ-A65B	23.32	0	9587.28	Low
TCGA-HC-7737	35.81	0	9555.34	Low
TCGA-CH-5745	2.99	0	9533.65	Low
TCGA-J4-A67Q	32.03	0	9529.18	Low
TCGA-EJ-5501	44.84	0	9528.94	Low
TCGA-EJ-7123	84.49	0	9527.78	Low
TCGA-EJ-7317	25.33	0	9522.26	Low
TCGA-QU-A6IN	140.08	0	9459.27	Low
TCGA-J4-A67M	30.91	0	9358.61	Low
TCGA-G9-6370	37.98	0	9307.64	Low
TCGA-EJ-7791	36.73	0	9237.15	Low
TCGA-G9-6353	50.66	0	9204.14	Low
TCGA-EJ-7793	3.75	0	9198.34	Low
TCGA-CH-5767	15.05	0	8919.04	Low
TCGA-G9-7510	38.93	0	8904.15	Low
TCGA-EJ-7325	35.15	0	8861.7	Low
TCGA-HI-7169	88.17	0	8327.45	Low
TCGA-KK-A7B0	19.91	1	8051.04	Low
TCGA-HC-A6HX	1.25	0	7994.64	Low
TCGA-G9-6364	39.36	0	7987.59	Low
TCGA-HC-7740	23.55	0	7816.3	Low
TCGA-QU-A6IL	3.19	0	7734.42	Low
TCGA-HC-7752	25.69	0	7553.74	Low
TCGA-QU-A6IO	122.08	0	7106.51	Low
TCGA-G9-6379	58.41	0	6611.89	Low
TCGA-KK-A7AW	34.63	0	6013.57	Low
TCGA-QU-A6IM	40.97	0	5981.3	Low
TCGA-G9-6347	68.63	0	5893.67	Low

### Sheet: SU2C_A2_Tumour
Sample_ID	HNRNPA2B1, FPKM (capture)	category
MO_1008-Tumor_Dura	402.453	High
MO_1084-Tumor	345.762	High
MO_1094-Tumor	256.735	High
MO_1095-Tumor	263.914	High
MO_1096-Tumor	272.993	High
MO_1118-TM	233.945	High
MO_1124-Tumor	282.295	High
MO_1176-Tumor	278.062	High
MO_1179-Tumor	255.457	High
MO_1202-Tumor	240.022	High
MO_1241-Tumor	247.016	High
MO_1244-Tumor	284.728	High
MO_1277-TM	232.788	High
MO_1316-TM	246.484	High
MO_1337-TM	239.864	High
MO_1410-Tumor	241.48	High
MO_1447_Tumor	245.191	High
MO_1517_T	276.385	High
SC_9001-Tumor_Liver1	233.589	High
SC_9011-Tumor	324.603	High
SC_9018-Tumor	233.974	High
SC_9021-Tumor	322.684	High
SC_9029-Tumor	293.298	High
SC_9030-Tumor	299.695	High
SC_9046-Tumor	321.441	High
SC_9054-Tumor	245.146	High
SC_9057-Tumor	268.482	High
SC_9073-TM	248.777	High
SC_9076-TM	248.137	High
SC_9089-TM	260.288	High
SC_9090_T	250.283	High
SC_9093-TM	251.655	High
SC_9094-Tumor	240.92	High
SC_9097-TM	335.89	High
SC_9105_Tumor	296.465	High
SC_9141_Tumor	257.832	High
SC_9150_Tumor	239.965	High
SC_9151_Tumor	238.339	High
SC_9156_Tumor	241.329	High
SC_9163_Tumor	233.542	High
SC_9173_Tumor	283.847	High
SC_9175_T	250.708	High
SC_9182_T	292.443	High
SC_9186_T	254.093	High
SC_9199_T	301.138	High
SC_9200_T	241.173	High
SC_9201_T	266.405	High
SC_9204_T	237.79	High
TP_2001-Tumor	267.94	High
TP_2009-Tumor	277.161	High
TP_2064-TM	290.48	High
TP_2069_Tumor	269.479	High
MO_1015-Tumor	228.66	Low
MO_1040-Tumor	218.864	Low
MO_1054-Tumor	211.051	Low
MO_1071-Tumor	198.594	Low
MO_1074-Tumor	212.871	Low
MO_1114-Tumor	232.75	Low
MO_1130-Tumor	205.057	Low
MO_1161-TM	177.718	Low
MO_1162-Tumor	214.099	Low
MO_1184-Tumor	145.714	Low
MO_1192-Tumor	209.083	Low
MO_1215-Tumor	208.546	Low
MO_1219-Tumor	231.847	Low
MO_1221-Tumor	125.18	Low
MO_1232-Tumor	206.992	Low
MO_1249-Tumor	200.598	Low
MO_1262-Tumor	178.355	Low
MO_1263-Tumor	192.15	Low
MO_1336-TM	185.07	Low
MO_1339-TM	182.504	Low
MO_1420_Tumor	215.355	Low
MO_1421_Tumor	177.101	Low
MO_1443_T	174.869	Low
MO_1446_T	61.5904	Low
MO_1460_Tumor	224.943	Low
MO_1469_T	176.097	Low
MO_1473_Tumor	161.588	Low
MO_1482_T	225.957	Low
MO_1490_T	187.962	Low
MO_1492_T	200.118	Low
MO_1499_T	222.206	Low
MO_1510_T	173.847	Low
MO_1511_T	170.974	Low
MO_1514_T	182.717	Low
MO_1541_T	153.369	Low
MO_1543_T	194.707	Low
MO_1553_T	215.832	Low
MO_1556_T	145.694	Low
SC_9003-Tumor	219.469	Low
SC_9005-Tumor	211.61	Low
SC_9005_T	192.429	Low
SC_9007-Tumor	227.276	Low
SC_9012-Tumor	157.824	Low
SC_9016-Tumor	158.675	Low
SC_9016_T	225.623	Low
SC_9017-Tumor	133.917	Low
SC_9019-Tumor	165.539	Low
SC_9020-Tumor	205.726	Low
SC_9022-Tumor	171.101	Low
SC_9023-Tumor	146.853	Low
SC_9024-Tumor	179.374	Low
SC_9026-Tumor	227.812	Low
SC_9027-Tumor	137.982	Low
SC_9027_T	87.7043	Low
SC_9028-Tumor	220.171	Low
SC_9031-TM	203.892	Low
SC_9032-Tumor	207.54	Low
SC_9033_T	125.134	Low
SC_9034-Tumor	230.811	Low
SC_9035-Tumor	144.118	Low
SC_9035_T	169.625	Low
SC_9036-Tumor	224.678	Low
SC_9037-Tumor	209.364	Low
SC_9039-Tumor	148.899	Low
SC_9043-Tumor	224.057	Low
SC_9047-Tumor	120.11	Low
SC_9048-Tumor	183.332	Low
SC_9049-Tumor	183.557	Low
SC_9050-Tumor	189.578	Low
SC_9055-Tumor	189.43	Low
SC_9056-Tumor	180.312	Low
SC_9056_T	212.584	Low
SC_9058-Tumor	231.571	Low
SC_9059-Tumor	224.378	Low
SC_9060-Tumor	183.012	Low
SC_9061-Tumor	164.976	Low
SC_9062-Tumor	188.267	Low
SC_9063-Tumor	189.222	Low
SC_9065-TM-Tumor2	200.25	Low
SC_9065-Tumor	191.643	Low
SC_9066-Tumor	104.404	Low
SC_9068-Tumor	166.811	Low
SC_9069_T	223.43	Low
SC_9071-TM	188.54	Low
SC_9072-TM	180.589	Low
SC_9074_T	220.79	Low
SC_9080-TM	192.105	Low
SC_9081-TM	226.363	Low
SC_9082-TM	199.068	Low
SC_9083-TM	202.604	Low
SC_9084-TM	166.459	Low
SC_9086-TM	173.101	Low
SC_9086_T	160.11	Low
SC_9091-TM	170.052	Low
SC_9092-TM	221.082	Low
SC_9096-Tumor	119.434	Low
SC_9099-Tumor	202.524	Low
SC_9100-Tumor	231.757	Low
SC_9103-Tumor	215.631	Low
SC_9104-Tumor	185.187	Low
SC_9107-Tumor	210.024	Low
SC_9109-Tumor	172.096	Low
SC_9118_Tumor	232.271	Low
SC_9120_T	227.661	Low
SC_9121_Tumor	227.438	Low
SC_9123_Tumor	194.926	Low
SC_9124_Tumor	185.639	Low
SC_9126_Tumor	174.282	Low
SC_9129_Tumor	163.22	Low
SC_9132_Tumor	194.689	Low
SC_9136_Tumor	184.319	Low
SC_9137_Tumor	144.043	Low
SC_9138_Tumor	186.282	Low
SC_9139_Tumor	194.451	Low
SC_9140_Tumor	185.126	Low
SC_9142_Tumor	218.72	Low
SC_9144_Tumor	127.13	Low
SC_9145_Tumor	182.15	Low
SC_9146_T	84.1171	Low
SC_9148_Tumor	175.003	Low
SC_9152_Tumor	195.685	Low
SC_9153_Tumor	189.654	Low
SC_9158_Tumor	86.6402	Low
SC_9162_Tumor	193.456	Low
SC_9165_Tumor	202.262	Low
SC_9170_Tumor	188.828	Low
SC_9171_Tumor	104.031	Low
SC_9172_Tumor	200.507	Low
SC_9176_T	165.256	Low
SC_9177_T	198.351	Low
SC_9178_T	211.392	Low
SC_9179_T	109.49	Low
SC_9184_T	217.468	Low
SC_9187_T	226.316	Low
SC_9189_T	230.42	Low
SC_9190_T	182.199	Low
SC_9192_T	230.19	Low
SC_9193_T	106.922	Low
SC_9194_T	214.145	Low
SC_9195_T	145.9	Low
SC_9196_T	212.462	Low
SC_9197_T	157.821	Low
SC_9203_T	199.206	Low
TP_2010-Tumor	170.304	Low
TP_2020-Tumor	152.755	Low
TP_2032-Tumor	181.41	Low
TP_2034-Tumor-Bone-Block-3B	143.791	Low
TP_2054-TM	213.013	Low
TP_2060-TM	215.681	Low
TP_2061-TM	215.219	Low
TP_2077_Tumor	153.302	Low
TP_2078_Tumor	213.649	Low
TP_2079_Tumor	65.8399	Low
TP_2081_T	208.248	Low
TP_2093_T	221.906	Low
TP_2096_T	201.148	Low
