## Supplementary Table 3 for "HNRNPA2B1 controls an unfolded protein response-related prognostic gene signature in prostate cancer"

### Sheet: siRNA
ID	Symbol	Sequence	Catalog Number
NSI	ON-TARGETplus Non-targeting Control	UGGUUUACAUGUCGACUAA, UGGUUUACAUGUUGUGUGA, UGGUUUACAUGUUUUCUGA, UGGUUUACAUGUUUUCCUA	D-001810-10
si1	HNRNPA2B1	GGAUUAUUUAAUAACAUU	N/A
si2	HNRNPA2B1	GGAGAGUAGUUGAGCCAAA	J-011690-11

### Sheet: XBP1_splicing_assay
Symbol	Species	Forward Primer	Reverse Primer	Included Product Size (bp)	Excluded Product Size (bp)	Supplier
XBP1	Human	CTGAAGAGGAGGCGGAAGC	AATACCGCCAGAATCCATGG	151	125	Synthesised by Integrated DNA Technologies

### Sheet: qPCR_Primers
Symbol	Species	Forward Primer	Reverse Primer	Supplier
BLOC1S1	Human	CCCAATTTGCCAAGCAGACA	CATCCCCAATTTCCTTGAGTGC	Synthesised by Integrated DNA Technologies
ACTIN	Human	AGAGCTACGAGCTGCCTGAC	CGTGGATGCCACAGGACT	Synthesised by Integrated DNA Technologies
B2M	Human	TTCTGGCCTGGAGGCTATC	TCAGGAAATTTGACTTTCCATTC	Synthesised by Integrated DNA Technologies
